# Chromoplast differentiation in bell pepper (*Capsicum annuum*) fruits

**DOI:** 10.1101/2020.09.29.299313

**Authors:** Anja Rödiger, Birgit Agne, Dirk Dobritzsch, Stefan Helm, Fränze Müller, Nina Pötzsch, Sacha Baginsky

**Affiliations:** Plant Biochemistry, Institute of Biochemistry and Biotechnology, Martin-Luther-Universität Halle-Wittenberg, Halle (Saale), Germany; Biochemistry of Plants, Biology and Biotechnology, Ruhr-University Bochum, Bochum, Germany; Biochemistry and Functional Proteomics, Institute of Biology II, University of Freiburg, Freiburg, Germany

**Keywords:** quantitative proteomics, CN PAGE, plastid differentiation, chromorespiration

## Abstract

We report here a detailed analysis of the proteome adjustments that accompany chromoplast differentiation from chloroplasts during bell-pepper fruit ripening. While the two photosystems are disassembled and their constituents degraded, the cytochrome b_6_f complex, the ATPase complex as well as Calvin cycle enzymes are maintained at high levels up to fully mature chromoplasts. This is also true for ferredoxin (Fd) and Fd-dependent NADP reductase, suggesting that ferredoxin retains a central role in the chromoplasts redox metabolism. There is a significant increase in the amount of enzymes of the typical metabolism of heterotrophic plastids such as the oxidative pentose phosphate pathway (OPPP), amino acid and fatty acid biosynthesis. Enzymes of chlorophyll catabolism and carotenoid biosynthesis increase in abundance, supporting the pigment reorganization that goes together with chromoplast differentiation. The majority of plastid encoded proteins declines but constituents of the plastid ribosome and AccD increase in abundance. Furthermore, the amount of plastid terminal oxidase (PTOX) remains unchanged despite a significant increase in phytoene desaturase (PDS) levels, suggesting that the electrons from phytoene desaturation may be consumed by another oxidase. This may be a particularity of non-climacteric fruits such as bell pepper, that lack a respiratory burst at the onset of fruit ripening.
