## Supplemental Table 1 for "Chromoplast differentiation in bell pepper (*Capsicum annuum*) fruits"

### Sheet: TableS1
Supplemental Table S1: Identification of pigment peaks by LC-APCI mass spectrometry
Chromoplast
Peak-Nummer	Retentionszeit	[M-H]+ m/z	[M-H]+ m/z Lit. (Schweiggert , Müller)	Substanz
1	19.3	601	601	Capsorubin
2	21.31	585	585	Capsanthin
3	23.95	585	585	Capsanthin
4	26.76	596	569	Zeaxanthin
5a	33.4	663	-	-
5	36.97	767	767	Capsorubin-laurat
6	38.9	795	795	Capsanthin-myristat
7	41.3	823/	823/	Capsanthin-palmitat/ Capsanthin-laurat
		767	767
8	43.7	795	795	Capsanthin-myristat
9	45.4	751	-	-
10	50,47/	683/	683/	Tetrapyrrol Katabolit/ Fragmetion Capsanthin/Capsorubin-laurat
	51.7	749	749
11	54.36	669	669	Fragmention Zeaxanthin-di-palmitat
12	56.94	749	749	Fragmetion Capsanthin/Capsorubin-laurat-myristat
13	59.8	777	777	Fragmention Capsanthin-di-myristat
14	62.95	805	805	Fragmention Capsanthin-di-palmitat
Chloroplast
Peak-Nummer	Retentionszeit	[M-H]+ m/z	[M-H]+ m/z Lit. (Schweiggert, Milenković, Müller, Hewald)	Substanz
1	19.4	601	601	Capsorubin
2	-	-	-	-
3	-	-	-	-
4	26.5	551	553	β- Cryptoxanthin
5a	33.27	663/907	-	Chlorophyll b
5	37.21	893	893	Chlorophyll a
6	38.85	893	893	Chlorophyll a
7	40.81	647	-	-
8	43.2	699	699	Glucosylceramid
9	45.2	871	871	Pheophytin a
10	51,74/	749/	749/	Fragmention Capsanthin/Capsorubin-laurat
	50.55	683	683	Tetrapyrrol Katabolit
11	54.42	669	669	Fragmention Zeaxanthin-di-palmitat
12	55.91	961	961	Zeaxanthin-laurat-myristat
13	-	-	-	-
14	-	-	-	-
